# Development of the Mouse and Human Cochlea at Single Cell Resolution

**DOI:** 10.1101/739680

**Authors:** Kevin Shengyang Yu, Stacey M. Frumm, Jason S. Park, Katharine Lee, Daniel M. Wong, Lauren Byrnes, Sarah M. Knox, Julie B. Sneddon, Aaron D. Tward

## Abstract

Hearing loss is a common and disabling condition, yet our understanding of the physiologic workings of the inner ear has been limited by longstanding difficulty characterizing the function and characteristics of the many diverse, fragile, and rare cell types in the cochlea. Using single-cell RNA-sequencing and a novel clustering algorithm, CellFindR, we created a developmental map of the mouse and human cochlea, identifying multiple previously undescribed cell types, progenitor populations, and predicted lineage relationships. We additionally associated the expression of known hearing loss genes to the cell types and developmental timepoints in which they are expressed. This work will serve as a resource for understanding the molecular basis of hearing and designing therapeutic approaches for hearing restoration.
