## Supplementary material for "Development of the Mouse and Human Cochlea at Single Cell Resolution": table s3

### Sheet: Labels
Cell Ranger Output	E12.5	E14.5	E16.5	E18.5	P2	E14.5 V1	R1 Adult Epi	R2 Adult Epi Neg	R2 Adult Epi Pos	R2 Adult Epi Neg	23 wk Coch P Epcam	17 wk Coch	15 wk Coch P Epcam
Platform	Single Cell 3' v2	Single Cell 3' v2	Single Cell 3' v2	Single Cell 3' v2	Single Cell 3' v2	Single Cell 3' v1	Single Cell 3' v2	Single Cell 3' v2	Single Cell 3' v2	Single Cell 3' v2	Single Cell 3' v2	Single Cell 3' v2	Single Cell 3' v2
Transcriptome	mm10	mm10	mm10	mm10	mm10	mm10	mm10	mm10	mm10	mm10	hg19	hg19	hg19
Cell Ranger Version	1.3.1	1.3.1	1.3.1	1.3.1	1.3.1	1.1.0	2.0.0	2.0.0	2.0.0	2.0.0	2.0.0	2.0.0	2.0.0
Number of Reads	138580808	110996832	109289371	166415225	175644913	160504241	354684543	357794588	120721998	169836469	155832570	305356791	120721998
Valid Barcodes	98.4	98.3	98.3	98.3	98.3	92.5	98.5	98.5	98.6	98.4	98.3	98.3	98.6
Sequence Saturation	34.1	26.1	27.6	37.2	44	76.9	74.3	85	82.9	69.5	70.1	41.3	82.9
Q30 Bases in Barcode	97.5	97.1	97.1	97.1	97.1	74.9	97.7	97.7	96.3	96.7	96.6	96.6	96.3
Cell Estimate	2068	10045	8610	8395	6056	4143	5469	2314	1502	2425	1524	13394	1502
Mean Reads per Cell	62423	10545	10942	18439	26416	36157	64747	146938	80374	70035	102252	22798	80374
Median Genes per Cell	1480	1612	1651.5	2114	2537	1706	2383	1876	1696	1710	3717	2114	1696
